# Maternal PFAS Transfer through Lactation: Dolphin Milk Reveals Routes of Early-Life Exposure

**DOI:** 10.1101/2025.05.02.651903

**Authors:** Kara M. Joseph, Ashlee T. Falls, James N. Dodds, Michael L. Power, Erin S. Baker

## Abstract

Per- and polyfluoroalkyl substances (PFAS) continue to increase in concentration and prevalence in the environment due to the creation of emerging PFAS and lack of breakdown of legacy compounds. PFAS are known to both bioaccumulate and biomagnify, therefore, species higher on the food chain, such as marine mammals, are highly exposed to these chemicals. Although studies suggest that considerable maternal transfer of persistent organic pollutants occurs via lactation, data is lacking on the temporal trends associated with PFAS exposure. Here, we utilized a set of dolphin breastmilk samples from an individual mother across a two-year lactation period to evaluate longitudinal trends in PFAS concentrations and profiles. Thirty-six PFAS were detected using a multidimensional platform combining liquid chromatography, ion mobility spectrometry, and mass spectrometry (LC-IMS-MS), and of these, 17 PFAS were detected continuously across the nursing window of 103-706 days. Quantitative analysis specifically showed concentrations of perfluorooctanesulfonic acid (PFOS) alone surpass weekly intake recommendations from the European Food Safety Authority and Food Standards Australia New Zealand by 1,000-fold but decreased slightly over time, possibly due to transfer from feedings. Non-targeted analysis also identified 13 additional compounds including two long-chained perfluorosulfonic acids not traditionally targeted, as well as the PFOS precursors, perfluoroethylcyclohexane sulfonate (PFECHS) and 2-(N-ethylperfluorooctanesulfonamido)ethyl phosphate (SAmPAP). This study therefore suggests that breastmilk is a major contributor to early-life PFAS exposure to mammals, particularly for long-chained PFAS.

**SYNOPSIS:** High concentrations of PFAS in dolphin milk reflect bioaccumulation and biomagnification, highlighting their persistence and harm to aquatic ecosystems and breastfed offspring.
