## Supplemental Tables for "Maternal PFAS Transfer through Lactation: Dolphin Milk Reveals Routes of Early-Life Exposure"

### Sheet: Table of Contents
Supplemental Tables for
Maternal PFAS Transfer through Lactation: Dolphin Milk Reveals Routes of Early-Life Exposure
Kara M. Joseph1, James N. Dodds1, Michael L. Power2, Erin S. Baker1*
1University of North Carolina at Chapel Hill, Department of Chemistry, Chapel Hill, NC, 27514, United States
2Smithsonian's National Zoo and Conservation Biology Institute, Washington, DC, 20008, United States
*Corresponding Author
Table ID	Table Name
Table S1	Dolphin Sampling Information
Table S2	Chemicals, Equipment, and Consumables
Table S3	RPLC Information
Table S4	Instrumental Information
Table S5	Targeted Analytes, Internal Standards, MDL, & LOQ
Table S6	SLIM Parameters
Table S7	All Identified PFAS

### Sheet: ST1
	Table S1. Dolphin Sampling Information
	Sampling Date	Age of Infant
	1991-10-31	103
	1991-11-27	130
	1991-12-20	153
	1992-01-09	173
	1992-01-28	192
	1992-03-12	236
	1992-04-03	258
	1992-05-07	292
	1992-06-14	330
	1992-07-17	363
	1992-08-25	402
	1992-09-15	423
	1992-10-13	451
	1992-11-24	493
	1992-12-31	530
	1993-01-13	543
	1993-02-23	584
	1993-03-12	601
	1993-04-13	633
	1993-05-18	668
	1993-06-25	706

### Sheet: ST2
	Table S2. Chemicals, Equipment, and Consumables
	Item	Catalog Number	Manufacturer
	Native PFAS Standard Mix	PFAC30PAR	Wellington Laboratories
	MPFAC-HIF-ES (SIL PFAS Standard Mix)	MPFAC-HIF-ES	Wellington Laboratories
	Water, Optima™ LC/MS Grade	W64	Fisher Scientific
	Methanol, Optima™ LC/MS Grade	A456-500	Fisher Scientific
	Acetonitrile, Optima™ LC/MS Grade	A955-1	Fisher Scientific
	Formic Acid, 99.0+%, Optima™ LC/MS Grade	A117-50	Fisher Scientific
	Ammonium Acetate, Optima™ LC/MS Grade	A11450	Fisher Scientific
	Ammonium Formate, Optima™ LC/MS Grade	A11550	Fisher Scientific
	QuEChERS Extract Pouch, Original	5982-0555	Agilent Technologies
	Captiva EMR-Lipid, 3 mL Cartridge	5190-1003	Agilent Technologies
	Supel™ QuE QuEChERS tube PSA/ENVI-Carb	55479-U	Millipore Sigma
	10 mL Luer-Lok™ Syringe	302995	BD
	Whatman® Puradisc 25 syringe filters, 0.2 μm, nylon	WHA67502502	Cytiva
	QuEChERS 15 mL Centrifuge Tube (800 mg MgSO₄ + 200 mg NaCl)	ECQUUS1115CT	UCT
	QuEChERS Original Mylar Pouch (800 mg MgSO₄ + 200 mg NaCl)	ECQUUS11-MP	UCT
	QuEChERS Dispersive SPE, 2 mL	5982-5321	Fisher Scientific
	3 mL Luer-Lok™ Syringe	309657	BD
	Whatman® Puradisc 13 syringe filters, 0.2 μm, nylon	WHA67891302	Cytiva
	2 mL Amber Glass LC Autosampler Vials	5188-6535	Agilent Technologies
	2 mL Screw Top Capfor LC Vials,PTFE/silicon septa	5185-5820	Agilent Technologies
	250 μL LC vial insert, polypropylene	5190-4073	Agilent Technologies
	Snap Cap Low Retention 1.5 mL Microcentrifuge Tubes	3451	Fisher Scientific
	2 mL Safe-Lock Tubes	30123620	Eppendorf
	15 mL Polypropylene Conical Centrifuge Tubes	352196	Falcon
	50 mL Polypropylene Conical Centrifuge Tubes	352070	Falcon
	Centrifuge Model 5810 R	22625501	Eppendorf
	SpeedVac Vacuum Concentrator SPD120	SPD120P2-230	Fisher Scientific
	Agilent ESI-L Low Concentration Tuning Mix Solution	G1969-85000	Agilent Technologies

### Sheet: ST3
	Table S3 RPLC Information
	Information
	MPA	Water w/ 5 mM Ammonium Acetate
	MBP	95:5 Methanol:Water (v/v) w/ 5 mM Ammonium Acetate
	Column	Agilent ZORBAX Eclipse Plus C18 column (2.1 x 50 mm, 1.8 μm)
	Guard Column	Agilent ZORBAX Plus C18 guard column (2.1 x 5 mm, 1.8 μm)
	Column Comparment Temperature	30 °C
	Flow Rate	0.4 mL/min
	Injection Volume	4 μL
	Gradient
	Time (min)	% MPB
	0	10
	0.5	10
	2	30
	14	95
	14.5	100
	16.5	100
	16.4-22.5 (Posttime)	10

### Sheet: ST4
	Table S4 Instrumental Information
	Electrospray Ionization Parameters
	Parameter	Value
	Instrument	Agilent Jet Stream ESI Source
	Gas Temperature	230 °C
	Drying Gas	11 L/min
	Nebulizer Pressure	45 psi
	Sheath Gas Flow	11 L/min
	Sheath Gas Temperature	350 °C
	Capillary Voltage	3500 V
	Nozzle Voltage	500 V
	Drift Tube Ion Mobility Spectrometry Parameters
	Parameter	Value
	Instrument	Agilent 6560 IMS-QTOF
	Trap Fill	3900 μs
	Trap Release	100 μs
	Drift Tube Entrance	1574 V
	Drift Tube Exit	224 V
	Rear Funnel Entrance	217.5 V
	Rear Funnel Exit	45 V
	Maximum Allowed Drift Time	60 ms
	Multiplexing	4-bit
	MS 1 Parameters
	Parameter	Value
	Instrument	Agilent 6560 IMS-QTOF
	Mode	MS1, Negative
	m/z Range	50-1700
	Acquisition Type	High Sensitivity (2 GHz)
	MS/MS Parameters
	Parameter	Value
	Instrument	Agilent 6560 IMS-QTOF
	Mode	MS1, Negative, Alternating Frames
	m/z Range	50-1700
	Acquisition Type	High Sensitivity (2 GHz)
	Collision Energy (CID)	40V

### Sheet: ST5
	Table S5. Targeted Analytes, Internal Standards, MDL, & LOQ
	Native PFAS	Adduct	Internal Standard	LOQ	MDL
	PFHxA	[M-CO2-H]	13C5-PFHxA	0.5	0.10575
	PFHpA	[M-CO2-H]	13C4-PFHpA	0.01215	0.01215
	PFOA	[M-CO2-H]	13C8-PFOA	0.64731	0.64731
	PFNA	[M-CO2-H]	13C9-PFNA	0.5	0.21939
	PFDA	[M-CO2-H]	13C6-PFDA	0.025	0.01612
	PFUdA	[M-CO2-H]	13C7-PFUdA	0.025	0.0098723
	PFDoA	[M-CO2-H]	13C-PFDoA	0.025	Signal Present
	PFTrDA	[M-CO2-H]	13C2-PFTeDA	0.075	0.02871
	PFTeDA	[M-CO2-H]	13C2-PFTeDA	0.04494	0.04494
	FBSA	[M-H]	13C3-PFBS	0.5	Signal Present
	FHxSA	[M-H]	13C3-PFHxS	0.05	Signal Present
	FOSA	[M-H]	13C8-FOSA	0.025	Signal Present
	N-MeFOSAA	[M-H]	d3-N-MeFOSAA	0.075	0.07051
	N-EtFOSAA	[M-H]	d5-N-EtFOSAA	0.075	0.04675
	PFBS	[M-H]	13C3-PFBS	0.025	0.00716
	PFPeS	[M-H]	13C3-PFHxS	0.025	0.00356
	PFHxS	[M-H]	13C3-PFHxS	0.025	0.00467
	PFHpS	[M-H]	13C3-PFHxS	0.01	0.00116
	PFOS	[M-H]	13C8-PFOS	0.01	0.0063
	PFNS	[M-H]	13C8-PFOS	0.025	0.00335
	PFDS	[M-H]	13C8-PFOS	0.01	0.0027868
	4:2 FTS	[M-H]	13C2-4:2 FTS	0.025	0.0193
	6:2 FTS	[M-H]	13C2-6:2 FTS	0.01	0.01011
	8:2 FTS	[M-H]	13C2-8:2 FTS	0.025	0.01613
	9Cl-PF3ONS	[M-H]	13C8-PFOS	0.01	0.00415
	11Cl-PF3OUdS	[M-H]	13C8-PFOS	0.01	0.00284
	*MDL = LOQ if MDL < lowest cal curve point where Max CV = 30%
	** LOQ = "Signal Present" indicates that no signal was detected in the method blanks for that PFAS

### Sheet: ST6
	Table S6 SLIM Parameters
	Drift Tube Ion Mobility Spectrometry Parameters
	Parameter	Value
	Instrument	MOBILion MOBIE
	Trap Fill	200 ms
	Trap Release	10 ms
	Fill Frequency	15 kHz
	Fill Amplitude	0 Vpp
	Release Frequency	15 kHz
	Release Amplitude	40 Vpp
	Paralell Accumulation	Enabled
	IMS Frame	750 ms
	Profile	Full Traveling Wave
	Real Time Binning	4-bit

### Sheet: ST7
	Table S7. All Identified PFAS
	PFAS Identified	Class	Type of Identification	MDL Basis	Branching?	Confidence Level†	Diagnostic Evidence (in addition to RT, CCS, and m/z matching for library)
	PFBS	PFSA	Targeted	Peak Area	No	1	Mobility Aligned with SIL and Native Standard
	PFPeS	PFSA	Targeted	Peak Area	No	1	Mobility Aligned with Native Standard
	PFHxS	PFSA	Quantified	Concentration	Yes	1	Mobility Aligned with SIL and Native Standard
	PFHpS	PFSA	Quantified	Concentration	Yes	1	Mobility Aligned with Native Standard
	PFOS	PFSA	Quantified	Concentration	Yes	1	Mobility Aligned with SIL and Native Standard
	PFNS	PFSA	Targeted	Peak Area	Yes	1	Mobility Aligned with Native Standard
	PFDS	PFSA	Quantified	Concentration	Yes	1	Mobility Aligned with Native Standard
	PFUnS	PFSA	Trendline Addition	Peak Area	Yes	2	Homologous Series (RT and CCS)
	PFDoS	PFSA	Suspect Screening	Peak Area	Yes	1	Mobility Aligned with Native Standard
	PFTrS	PFSA	Trendline Addition	Peak Area	Yes	2	Homologous Series (RT and CCS)
	8Cl-PFOS	PFSA	Suspect Screening	Peak Area	Yes	3	Mobility Aligned Fragments: SO3H- (80.9652, 80.9642, 80.9646); May be more than one structure due to branching
	PFECHS	PFSA	Suspect Screening	Peak Area	No	3	Mobility Aligned Fragments: SO3F- (98.9560, 98.9564); May be more than one structure due to branching
	PFPeA	PFCA	Targeted	Peak Area	No	1	Mobility Aligned with SIL and Native Standard
	PFHpA	PFCA	Quantified	Concentration	No	1	Mobility Aligned with SIL and Native Standard
	PFOA	PFCA	Targeted	Peak Area	No	1	Mobility Aligned with SIL and Native Standard
	PFNA	PFCA	Targeted	Peak Area	Yes	1	Mobility Aligned with SIL and Native Standard
	PFDA	PFCA	Quantified	Concentration	Yes	1	Mobility Aligned with SIL and Native Standard
	PFUdA	PFCA	Quantified	Concentration	Yes	1	Mobility Aligned with SIL and Native Standard
	PFDoA	PFCA	Quantified	Concentration	Yes	1	Mobility Aligned with SIL and Native Standard
	PFTrDA	PFCA	Quantified	Concentration	Yes	1	Mobility Aligned with Native Standard
	PFTeDA	PFCA	Targeted	Peak Area	No	1	Mobility Aligned with SIL and Native Standard
	6:2 FTS	FTS	Quantified	Concentration	No	1	Mobility Aligned with SIL
	8:2 FTS	FTS	Targeted	Peak Area	No	1	Mobility Aligned with SIL
	10:2 FTS	FTS	Suspect Screening	Peak Area	No	2	Homologous Series (RT and CCS)
	8:2 FTPA	FTS	Suspect Screening	Peak Area	No	3	Mobility Aligned Fragments: PO3- (78.9596), potentially H2PO4- (96.9633);
	9Cl-PF3ONS	PFESA	Targeted	Peak Area	No	1	Mobility Aligned with Native Standard
	FOSA	PFASA	Quantified	Concentration	No	1	Mobility Aligned with SIL and Native Standard
	FHxSA	PFASA	Targeted	Peak Area	Yes	1	Mobility Aligned with Native Standard
	NEtFOSA	PFASA	Suspect Screening	Peak Area	No	1	Mobility Aligned with SIL
	NMeFOSAA	PFASA	Quantified	Concentration	No	1	Mobility Aligned with SIL and Native Standard
	NEtFOSAA	PFASA	Quantified	Concentration	No	1	Mobility Aligned with SIL and Native Standard
	6:8 PFPi	PFP	Suspect Screening	Peak Area	No	3	Homologous Series
	6:6 PFPi	PFP	Suspect Screening	Peak Area	No	3	Homologous Series
	6:2 diPAP	PFP	Suspect Screening	Peak Area	No	3	Mobility Aligned Fragments: PO3- (78.9593), PO3H- (79.9572), potentially H2PO4- (96.9612)
	8:2 PAP	PFP	Suspect Screening	Peak Area	No	3	Homologous Series
	SAmPAP	PFP	Suspect Screening	Peak Area	No	3	Mobility Aligned Fragments: C3F7-(168.9887, 168.9894, 168.9888), H2PO4- (96.9620, 96.9619, 96.9623)
	† Using confidence levels outlined in Boatman et al. bioRxiV (2025)
